# Charge-State-Dependent Collision-Induced Dissociation Behaviors of RNA Oligonucleotides via High-Resolution Mass Spectrometry

**DOI:** 10.1101/2023.01.29.526146

**Authors:** Rui-Xiang Sun, Mei-Qing Zuo, Ji-Shuai Zhang, Meng-Qiu Dong

## Abstract

Mass spectrometry (MS)-based analysis of RNA oligonucleotides (oligos) plays an increasingly important role in the development of RNA therapeutics and in epitranscriptomic studies. However, MS fragmentation behaviors of RNA oligos are understood insufficiently. In this study, we characterized the negative-ion-mode fragmentation behaviors of 26 synthetic RNA oligos of four to eight nucleotides (nt) in length by collision-induced dissociation (CID) using a high-resolution, accurate-mass instrument. We find that in the CID spectra acquired under the normalized collisional energy of 35%, ∼70% of the total peak intensity belonged to sequencing ions (*a-B, a, b, c, d, w, x, y, z*), ∼25% belonged to precursor ions with either complete or partial loss of a nucleobase in the form of a neutral or an anion, and the remainder were internal ions and anionic nucleobases. Of the sequencing ions, the most abundant species were *y, c, w, a-B*, and *a* ions. The charge state of the RNA precursor ions strongly affected their fragmentation behaviors. As the precursor charge increased from -1 to -5, the fractional intensity of sequencing ions in the CID spectra decreased, whereas the fractional intensity of precursor ions with neutral and/or charged losses of a nucleobase increased. Moreover, RNA oligos containing U, especially at the 3′ terminus, tended to produce precursors that lost HNCO and/or NCO^-^, which presumably corresponded to isocyanic acid and cyanate anion, respectively. These findings build a strong foundation for mechanistic understanding of RNA fragmentation by MS/MS, contributing to future automated identification of RNA oligos from their CID spectra in a more efficient way.
