## Supplemental Table 1 for "Charge-State-Dependent Collision-Induced Dissociation Behaviors of RNA Oligonucleotides via High-Resolution Mass Spectrometry"

### Sheet: Sheet1
No.	Sequence	#nt	5'-Term	3'-Term	Theoretical m/z(z=-1)	Theoretical m/z(z=-2)	Theoretical m/z(z=-3)	Theoretical m/z(z=-4)	Theoretical m/z(z=-5)
1	AGCU	4	OH	OH	1222.2	610.598	406.73	304.795	243.635
2	AGUC	4	OH	OH	1222.2	610.598	406.73	304.795	243.635
3	CAGU	4	OH	OH	1222.2	610.598	406.73	304.795	243.635
4	GUCA	4	OH	OH	1222.2	610.598	406.73	304.795	243.635
5	UAGC	4	OH	OH	1222.2	610.598	406.73	304.795	243.635
6	AGCGU	5	OH	OH	1567.25	783.122	521.745	391.057	312.644
7	CCCGU	5	OH	OH	1503.23	751.113	500.406	375.053	299.841
8	CUUGC	5	OH	OH	1504.22	751.605	500.734	375.299	300.038
9	GCCAU	5	OH	OH	1527.24	763.119	508.41	381.056	304.643
10	GGUAC	5	OH	OH	1567.25	783.122	521.745	391.057	312.644
11	UUAAC	5	OH	OH	1512.23	755.613	503.406	377.303	301.641
12	AAAAAA	6	OH	OH	1911.35	955.172	636.446	477.083	381.465
13	AACGCU	6	OH	OH	1856.3	927.645	618.094	463.319	370.454
14	AGCUUU	6	OH	OH	1834.25	916.623	610.747	457.808	366.045
15	CCAAUG	6	OH	OH	1856.3	927.645	618.094	463.319	370.454
16	CCCCCC	6	OH	OH	1767.28	883.139	588.423	441.066	352.651
17	GAGGAG	6	OH	OH	1975.33	987.162	657.772	493.077	394.261
18	GCUAAU	6	OH	OH	1857.28	928.137	618.422	463.565	370.65
19	GGCAUU	6	OH	OH	1873.28	936.134	623.754	467.564	373.849
20	UUUAGC	6	OH	OH	1834.25	916.623	610.747	457.808	366.045
21	UUUUUU	6	OH	OH	1773.19	886.091	590.391	442.542	353.832
22	AGUGCCA	7	OH	OH	2201.34	1100.17	733.11	549.581	439.463
23	GUUAGCA	7	OH	OH	2202.33	1100.66	733.438	549.827	439.66
24	ACUGCUAG	8	OH	OH	2507.37	1253.18	835.118	626.087	500.668
25	AUCGAUCG	8	OH	OH	2507.37	1253.18	835.118	626.087	500.668
26	UUUGCCAA	8	OH	OH	2468.35	1233.67	822.111	616.332	492.864
					gray: no CID
